# Novel carbon nanoparticles (CNPs) from *Catharanthus roseus* petals for metal ion sensing and root growth modulation

**DOI:** 10.1101/2024.03.18.585564

**Authors:** Satya Omprabha, Charli Kaushal, Nilesh D. Gawande, Raviraj Barot, Dhiraj Bhatia, Subramanian Sankaranarayanan

## Abstract

Nanoparticles are of major interest nowadays due to their distinctive properties. In this study, we present a microwave-assisted green synthesis of carbon nanoparticles from the *Catharanthus roseus* petals. The nanoparticles exhibited a fluorescence emission in the 300 to 400 nm wavelength region and emitted a characteristic blue fluorescence. The extensive characterization using Bio-AFM showed that the size of nanoparticles was 25.38 nm. M-XRD and Zeta potential analysis confirmed that the nanoparticles were amorphous and exhibited a negative surface charge. The surface functional groups on the nanoparticles were highlighted by FTIR analysis. Metal sensing affinity of the synthesized CNPs and their effect on the plant growth was tested. These CNPs demonstrated the effective sequestration of metallic ions such as copper (Cu^2+^), iron (Fe^2+^), and nickel (Ni^2+^), indicating their potential to be used as biosensors in metal detection. It was found that the effect was proportionate to the *Catharanthus roseus* petal nanoparticles (CRPNP) concentration, where it exhibits a great affinity for Fe^2+.^ The effect of the nanoparticles analyzed on the root growth of *Arabidopsis thaliana* showed that CRPNP suppresses the primary root and lateral root numbers. These results demonstrate the use of *C. roseus* synthesized CNPs in sustainable agriculture by targeting nutrient delivery.
