## Supplementary Tables for "Novel carbon nanoparticles (CNPs) from *Catharanthus roseus* petals for metal ion sensing and root growth modulation": Supplementary Table S1. Fluorescence response of CRPNP towards metals.xlsx

### Sheet: Sheet1
Table S1. Fluorescence response of CRPNP towards metals at different concentrations (Io-I/Io)
	Concentrations (µg/mL )
Metals	50 µg/mL	100 µg/mL	150 µg/mL
Fe2+	0.150331	0.138607	0.229856
Cu2+	0.140383	0.126263	0.220252
Ni2+	0.101445	0.100612	0.190864
Note: Table S1 represents the fluorescence response of the metals Fe2+, Cu2+, and Ni2+
at different concentrations of CRPNPs, such as 50µg/mL, 100µg/mL and150µg/mL.
