## Supplementary Tables for "Novel carbon nanoparticles (CNPs) from *Catharanthus roseus* petals for metal ion sensing and root growth modulation": Supplementary Table S2. Effect of CRPNP on primary and LR root.xlsx

### Sheet: Sheet1
Table S2A. Effect of CRPNP concentration on the primary root length
	Primary root length (cm)
Treatment	Rep1	Rep2	Rep3	Rep4	Average	SE	p-value
Control	8.712	8.867	8.721	8.843	8.786	0.0403224	0.0185
CRPNP	8.702	8.117	7.947	7.811	8.144	0.19617
Table S2B. Effect of CRPNP concentration lateral root numbers
	Lateral root number
Treatment	Rep1	Rep2	Rep3	Rep4	Average	SE	p-value
Control	29	28	33	40	32.5	2.72336	0.047
CRPNP	27	24	19	27	24.25	1.88746
Note: The effect of 5 mg/ml Catharanthus roseus petal-derived NP (CRPNP)
on the suppression of primary root lengths and lateral root, numbers are given in Table S2A and S2B, respectively.
The significant differences between the control and CRPNP treatments are determined by
Students t- test at the significance level of p <0.05. SE denotes standard error.
